# FOXA1/2 depletion drives global reprogramming of differentiation state and metabolism in a human liver cell line and inhibits differentiation of human stem cell-derived hepatic progenitor cells

**DOI:** 10.1101/2020.06.01.128108

**Authors:** Iyan Warren, Michael M. Moeller, Daniel Guiggey, Alexander Chiang, Mitchell Maloy, Ogechi Ogoke, Theodore Groth, Tala Mon, Saber Meamardoost, Xiaojun Liu, Sarah Thompson, Antoni Szeglowski, Ryan Thompson, Peter Chen, Ramasamy Paulmurugan, Martin L. Yarmush, Srivatsan Kidambi, Natesh Parashurama

## Abstract

FOXA factors are critical members of the developmental gene regulatory network (GRN) composed of master transcription factors (TF) which regulate murine cell fate and metabolism in the gut and liver. How FOXA dictates human liver cell fate, differentiation, and simultaneously regulate metabolic pathways is poorly understood. Here, we aimed to determine the role of FOXA2 (and FOXA1 which is believed to compensate for FOXA2) in hepatic differentiation and cell metabolism in a human hepatic cell line (HepG2). siRNA targeting of FOXA1 and FOXA2 in human hepatic (HepG2) cells and during hepatic differentiation significantly downregulated albumin (p < 0.05) and GRN TF gene expression (HNF4A, HEX, HNF1B, TBX3) (p < 0.05) and significantly upregulated endoderm/gut/hepatic endoderm markers (goosecoid (GSC), FOXA3, and GATA4), gut TF (CDX2), pluripotent TF (NANOG), and neuroectodermal TF (PAX6) (p < 0.05), all consistent with a partial/transient cell reprogramming. shFOXA1/2 targeting resulted in similar findings and demonstrated evidence of reversibility. RNA-seq followed by bioinformatic analysis of shFOXA1/2 knockdown HepG2 cells demonstrated 235 significant downregulated genes and 448 upregulated genes, including upregulation of markers for alternate germ layers lineages (cardiac, endothelial, muscle) and neurectoderm (eye, neural). We found widespread downregulation of glycolysis, citric acid cycle, mitochondrial genes, and alterations in lipid metabolism, pentose phosphate pathway, and ketogenesis. Functional metabolic analysis agreed with these findings, demonstrating significantly diminished glycolysis and mitochondrial respiration, and accumulation of lipid droplets. We hypothesized that FOXA1/2 inhibit the initiation of human liver differentiation *in vitro*. During hPSC-hepatic differentiation, siRNA knockdown demonstrated de-differentiation and unexpectedly, activation of pluripotency factors and neuroectoderm. shRNA knockdown demonstrated similar results and activation of SOX9 (hepatobiliary). These results demonstrate complex effects of FOXA1/2 on hepatic GRN effecting de-differentiation and metabolism with applications in studies of cancer, differentiation, and organogenesis.
