## Supplemental File 1 for "FOXA1/2 depletion drives global reprogramming of differentiation state and metabolism in a human liver cell line and inhibits differentiation of human stem cell-derived hepatic progenitor cells"

### Sheet: Sheet1
Gene	Forward (5' - 3')	Reverse (5' - 3')
AFP	CTTTGGGCTGCTCGCTATGA	GCATGTTGATTTAACAAGCTG
Albumin	ACCCCACACGCCTTTGGCACA	CACACCCCTGGAATAAGCCGA
BMP4	AGAACATCTGGAGAACATCC	AATGTTTATACGGTGGAAGC
Brachyury	TGCTTCCCTGAGACCCAGTT	GATCACTTCTTTCCTTTGCATC
CDX2	GGGCTCTCTGAGAGGCAGGT	CCTTTGCTCTGCGGTTCTG
CK19/KRT19	AACCATGAGGAGGAAATCAG	CATGACCTCATATTGGCTTC
CXCR4	CACGGCATCTGGAGAACCA	GCCCATTTCCTCGGTGTAGTT
ECAD/CDH1	AGCCCTTACTGCCCCCAGAG	GGGAAGATACCGGGGGACAC
FoxA1	AAGGCATACGAACAGGCACTG	TACACACCTTGGTAGTACGCC
FoxA2	GGGAGCGGTGAAGATGGA	TCATGTTGCTCACGGAGGAGT
FoxA3	ACCCGCTTCCTCCACACCCTATT	TGGGAGGTGCTGGTGTCTGTTCT
GAPDH	CTTTTGCGTCGCCAG	TTGATGGCAACAATATCCAC
GATA4	AGACGTTCTCAGTCAGTG	ACGCAGTGATTATGTCCC
Gsc	GAGGAGAAAGTGGAGGTCTGG	CTCTGATGAGGACCGCTTCTG
Hhex	CACCCGACGCCCTTTTACAT	GAAGGCTGGATGGATCGGC
HLF1B/VHNF1/TCF2	AGGCCACAATCTCCTCTCAC	TTGCTGGGGATTATGGTGGGA
HNF4a	CATGGCCAAGATTGACAACCT	TTCCCATATGTTCCTGCATCA
HNF6/ONECUT1	CCCACCGACAAGATGCTCAC	GCCCTGAATTACTTCCATTGC
MIXL1	GGTACCCCGACATCCACTTG	TTATCTCCGGCCTAGCCAAA
N-CAD/CDH2	CAACGGGGACTGCACAGATG	TGTTTGGCCTGGCGTTCTTT
NANOG	CATGAGTGTGGATCCAGCTTG	CCTGAATAAGCAGATCCATGG
OCT4/POU5F1	AGTGAGAGGCAACCTGGAGA	ACACTCGGACCACATCCTTC
Pax6	GCAGATGCAAAAGTCCAGGTG	CAGGTTGCGAAGAACTCTGTT
Pax6	AGAGAATACCAACTCCATCAG	GATAATGGGTTCTCTCAAACTC
PDX1	GCGTTGTTTGTGGCTGTTGCG	AGCTTCCCCGCTGTGTGTGTT
PPIB (H1)	ACAGGAGAGAAAGGATTTGG	TGCTTCAGTTTGAAGTTCTC
PPIB (H2)	AAGGTGTATTTTGACCTACG	AAGGCCACAAAATTATCCAC
PPIB (H3)	GTTTGGCAAAGTTCTAGAGG	ACATCCTTCAGGGGTTTATC
Sox7	ACGCCGAGCTCAGCAAGAT	TCCACGTACGGCCTCTTCTG
Sox9	CTCTGGAGACTTCTGAACG	AGATGTGCGTCTGCTC
Sox17	CGCACGGAATTTGAACAGTA	GGATCAGGGACCTGTCACAC
TBX3	AGACACAAAAAGGAGAATGG	AATCTTTGAGGTTCGATGTC
TTR	GCTGGGAGCAGCCATCACAGA	CACTTGGATTCACCGGTGCCC
