## Supplemental File 2 for "FOXA1/2 depletion drives global reprogramming of differentiation state and metabolism in a human liver cell line and inhibits differentiation of human stem cell-derived hepatic progenitor cells"

### Sheet: Summary
HepG2 shFoxa1/2 -/- compared to control
Number downregulated	235
Number upregulated	448

### Sheet: Upregulated 2 controls
Upregulated in Foxa1/2 -/- HepG2 cells compared to HepG2 (control) cells
	Gene Symbol	Gene Name	P-Value
	NRP2	neuropilin 2	7.35693e-22
	CDH16	cadherin 16	1.47415e-21
	SCNN1A	sodium channel epithelial 1 subunit alpha	1.15799e-16
	VCAN	versican	2.36922e-16
	ALPK2	alpha kinase 2	4.85926e-16
	SESN3	sestrin 3	5.82156e-16
	SYNPO	synaptopodin	1.07699e-13
	QPCT	glutaminyl-peptide cyclotransferase	2.47611e-13
	L1CAM	L1 cell adhesion molecule	2.87151e-13
	ITGA3	integrin subunit alpha 3	3.24244e-13
	UCA1	urothelial cancer associated 1	1.05871e-12
	SPINK1	serine peptidase inhibitor Kazal type 1	1.15032e-12
	ELFN1	extracellular leucine rich repeat and fibronectin type III domain containing 1	2.72918e-11
	KLF7	Kruppel like factor 7	2.89932e-11
	DPP4	dipeptidyl peptidase 4	1.57367e-10
	TNNI2	troponin I2, fast skeletal type	3.69647e-10
	BAZ2B	bromodomain adjacent to zinc finger domain 2B	3.92933e-10
	TAGLN2	transgelin 2	6.11994e-10
	ABCA4	ATP binding cassette subfamily A member 4	1.38693e-09
	SETD7	SET domain containing 7, histone lysine methyltransferase	3.6377e-09
	OLFML3	olfactomedin like 3	5.99797e-09
	SLC1A2	solute carrier family 1 member 2	8.1918e-09
	CCDC198	coiled-coil domain containing 198	1.20712e-08
	FLG	filaggrin	1.45641e-08
	SHROOM4	shroom family member 4	2.44117e-08
	HECW2-AS1	HECW2 antisense RNA 1	4.1794e-08
	UCP2	uncoupling protein 2	4.60762e-08
	APOA4	apolipoprotein A4	4.60762e-08
	TRIM29	tripartite motif containing 29	4.60762e-08
	CDH1	cadherin 1	5.82169e-08
	CPA4	carboxypeptidase A4	7.85235e-08
	CCL22	C-C motif chemokine ligand 22	8.16262e-08
	PLEKHH2	pleckstrin homology, MyTH4 and FERM domain containing H2	9.43038e-08
	CHI3L1	chitinase 3 like 1	1.13458e-07
			1.27784e-07
	GCNT4	glucosaminyl (N-acetyl) transferase 4	1.46583e-07
	IL17B	interleukin 17B	1.46583e-07
	C6orf223	chromosome 6 open reading frame 223	1.47269e-07
	SERINC2	serine incorporator 2	1.72709e-07
	LTBP2	latent transforming growth factor beta binding protein 2	2.41887e-07
	EGFR	epidermal growth factor receptor	2.52789e-07
	IGFBP7	insulin like growth factor binding protein 7	3.26767e-07
	TUBB2B	tubulin beta 2B class IIb	3.42892e-07
			3.42892e-07
	SYNE2	spectrin repeat containing nuclear envelope protein 2	3.42892e-07
	CATSPERG	cation channel sperm associated auxiliary subunit gamma	3.42892e-07
	PARD3B	par-3 family cell polarity regulator beta	3.67114e-07
	FBLN5	fibulin 5	3.82431e-07
	BMF	Bcl2 modifying factor	3.82431e-07
	LINC00494	long intergenic non-protein coding RNA 494	3.82431e-07
	EFR3B	EFR3 homolog B	3.9588e-07
	PAK1	p21 (RAC1) activated kinase 1	5.47502e-07
	BICC1	BicC family RNA binding protein 1	6.57396e-07
	FSTL3	follistatin like 3	9.65092e-07
	BAAT	bile acid-CoA:amino acid N-acyltransferase	1.00217e-06
	DOCK9	dedicator of cytokinesis 9	1.00217e-06
	RBMS2	RNA binding motif single stranded interacting protein 2	1.13235e-06
	ALPK3	alpha kinase 3	1.1777e-06
	SCART1	scavenger receptor family member expressed on T cells 1	1.29381e-06
	INHBB	inhibin subunit beta B	1.29961e-06
	TMEM59L	transmembrane protein 59 like	1.39794e-06
	G6PC	glucose-6-phosphatase catalytic subunit	1.65713e-06
	AHNAK	AHNAK nucleoprotein	1.77294e-06
	DYSF	dysferlin	1.86813e-06
	MYBPH	myosin binding protein H	2.2695e-06
	SLC40A1	solute carrier family 40 member 1	2.2695e-06
			2.2695e-06
	CD9	CD9 molecule	3.10576e-06
			3.19511e-06
	MATN2	matrilin 2	3.20093e-06
	EMP3	epithelial membrane protein 3	3.31682e-06
	C7	complement C7	3.93426e-06
	HOMER2	homer scaffold protein 2	4.01505e-06
	HRNR	hornerin	4.08661e-06
	PRSS56	serine protease 56	4.08661e-06
	TNNC1	troponin C1, slow skeletal and cardiac type	4.08661e-06
	PBXIP1	PBX homeobox interacting protein 1	5.79961e-06
	MAP1B	microtubule associated protein 1B	5.91565e-06
	FLG-AS1	FLG antisense RNA 1	7.74692e-06
	SOCS2	suppressor of cytokine signaling 2	7.74692e-06
	RBP1	retinol binding protein 1	9.90941e-06
	KRTAP3-1	keratin associated protein 3-1	1.0166e-05
	ZNF385A	zinc finger protein 385A	1.13479e-05
	SERPINE2	serpin family E member 2	1.14689e-05
	MTMR11	myotubularin related protein 11	1.21539e-05
	SCN9A	sodium voltage-gated channel alpha subunit 9	1.21539e-05
	HECA	hdc homolog, cell cycle regulator	1.41823e-05
	SHC2	SHC adaptor protein 2	1.66957e-05
	TSPAN1	tetraspanin 1	1.71328e-05
	BMPR2	bone morphogenetic protein receptor type 2	1.71328e-05
	HSPB8	heat shock protein family B (small) member 8	1.71328e-05
	LOXL4	lysyl oxidase like 4	2.85338e-05
	DAB2	DAB adaptor protein 2	2.88098e-05
	SEPTIN4	septin 4	3.10044e-05
	CHST9	carbohydrate sulfotransferase 9	3.5895e-05
	ACSM3	acyl-CoA synthetase medium chain family member 3	4.25144e-05
	ANXA3	annexin A3	4.32124e-05
	LINC01488	long intergenic non-protein coding RNA 1488	4.72065e-05
	IGFBP6	insulin like growth factor binding protein 6	5.28497e-05
	ADGRD1	adhesion G protein-coupled receptor D1	5.31777e-05
	C6	complement C6	5.5562e-05
	PAM	peptidylglycine alpha-amidating monooxygenase	7.11712e-05
	CYP19A1	cytochrome P450 family 19 subfamily A member 1	7.1951e-05
	MUC13	mucin 13, cell surface associated	7.29161e-05
	HECTD2	HECT domain E3 ubiquitin protein ligase 2	7.78039e-05
	PNCK	pregnancy up-regulated nonubiquitous CaM kinase	8.10941e-05
			8.28656e-05
	PROM1	prominin 1	8.57679e-05
	APOC3	apolipoprotein C3	8.92904e-05
	STRA6	signaling receptor and transporter of retinol STRA6	8.95695e-05
	PRICKLE2	prickle planar cell polarity protein 2	8.96164e-05
	LCN15	lipocalin 15	9.16739e-05
	DTNA	dystrobrevin alpha	9.47972e-05
	MVP	major vault protein	9.55491e-05
	TRIB2	tribbles pseudokinase 2	0.000101238
	KRT80	keratin 80	0.000102712
	SYNE1	spectrin repeat containing nuclear envelope protein 1	0.000109781
			0.000109913
	SLC22A11	solute carrier family 22 member 11	0.000112588
	MYO15B	myosin XVB	0.000116593
	NYNRIN	NYN domain and retroviral integrase containing	0.000130426
	DNAJB5	DnaJ heat shock protein family (Hsp40) member B5	0.000133081
	SAMD9	sterile alpha motif domain containing 9	0.00014635
	CNN1	calponin 1	0.000148484
	SLC7A7	solute carrier family 7 member 7	0.000186156
	COL9A2	collagen type IX alpha 2 chain	0.000215966
	ARHGEF9	Cdc42 guanine nucleotide exchange factor 9	0.00024681
	HTR1D	5-hydroxytryptamine receptor 1D	0.000257749
	SDK1	sidekick cell adhesion molecule 1	0.000257749
	BIRC7	baculoviral IAP repeat containing 7	0.000257749
	GSN	gelsolin	0.000264692
	PTPRM	protein tyrosine phosphatase receptor type M	0.000272986
	TRIM22	tripartite motif containing 22	0.000282237
	SLC2A14	solute carrier family 2 member 14	0.000299433
	MAF	MAF bZIP transcription factor	0.000304619
	SNAP25-AS1	SNAP25 antisense RNA 1	0.000315619
	ALPL	alkaline phosphatase, biomineralization associated	0.000325576
	ABLIM3	actin binding LIM protein family member 3	0.000353957
	MYEF2	myelin expression factor 2	0.000358051
	ATP8A1	ATPase phospholipid transporting 8A1	0.00037621
	F13B	coagulation factor XIII B chain	0.000397006
	TIE1	tyrosine kinase with immunoglobulin like and EGF like domains 1	0.000507158
	GPR161	G protein-coupled receptor 161	0.000516729
	EEF1A2	eukaryotic translation elongation factor 1 alpha 2	0.000527649
	PRKAA2	protein kinase AMP-activated catalytic subunit alpha 2	0.000542091
	MMP11	matrix metallopeptidase 11	0.000570571
	SH3TC2	SH3 domain and tetratricopeptide repeats 2	0.000615607
	CETP	cholesteryl ester transfer protein	0.000615607
	AMHR2	anti-Mullerian hormone receptor type 2	0.000615737
	MISP	mitotic spindle positioning	0.000615737
	PKD2L1	polycystin 2 like 1, transient receptor potential cation channel	0.000618392
	TSPAN5	tetraspanin 5	0.000620471
	COBL	cordon-bleu WH2 repeat protein	0.000625772
	PFKFB3	6-phosphofructo-2-kinase/fructose-2,6-biphosphatase 3	0.000625772
	ABCA3	ATP binding cassette subfamily A member 3	0.000639771
	SP6	Sp6 transcription factor	0.000708299
	CLSTN3	calsyntenin 3	0.000718964
	SEMA3B	semaphorin 3B	0.000722362
	SLC16A13	solute carrier family 16 member 13	0.000746377
	SDC3	syndecan 3	0.000747632
	ZNF528	zinc finger protein 528	0.000756465
	FBN1	fibrillin 1	0.000804815
	CSMD3	CUB and Sushi multiple domains 3	0.000816706
			0.000839425
	FAM13A	family with sequence similarity 13 member A	0.000845382
	C12orf75	chromosome 12 open reading frame 75	0.000845382
	NCF2	neutrophil cytosolic factor 2	0.00104465
			0.00104465
	PLA2G4D	phospholipase A2 group IVD	0.00107778
	SYT11	synaptotagmin 11	0.00110952
	LSP1	lymphocyte specific protein 1	0.00115811
	ISM2	isthmin 2	0.00127058
	ABCA5	ATP binding cassette subfamily A member 5	0.00132842
	TIMP2	TIMP metallopeptidase inhibitor 2	0.00132959
	TP53INP2	tumor protein p53 inducible nuclear protein 2	0.00132959
	CDH2	cadherin 2	0.00148069
	TMEM45B	transmembrane protein 45B	0.00150703
	CST1	cystatin SN	0.00155196
	SLC12A3	solute carrier family 12 member 3	0.00164144
	PPP1R1C	protein phosphatase 1 regulatory inhibitor subunit 1C	0.00164206
	MB21D2	Mab-21 domain containing 2	0.00165113
	PLA2G3	phospholipase A2 group III	0.00165113
	TMSB4X	thymosin beta 4 X-linked	0.00168111
	ZNF528-AS1	ZNF528 antisense RNA 1	0.00168111
			0.00174633
	NEB	nebulin	0.0017874
	S100A11	S100 calcium binding protein A11	0.00183932
	SV2A	synaptic vesicle glycoprotein 2A	0.00184612
	GALNT6	polypeptide N-acetylgalactosaminyltransferase 6	0.00190578
	LINC02204	long intergenic non-protein coding RNA 2204	0.00192825
	NDRG4	NDRG family member 4	0.00192825
	MYO1A	myosin IA	0.00193555
	ID2	inhibitor of DNA binding 2	0.00199282
	LAYN	layilin	0.00208627
	SPARC	secreted protein acidic and cysteine rich	0.00212975
	RAB3B	RAB3B, member RAS oncogene family	0.00215897
	SEC14L6	SEC14 like lipid binding 6	0.00216029
	RORA	RAR related orphan receptor A	0.00216366
	FURIN	furin, paired basic amino acid cleaving enzyme	0.00216366
	SLC44A5	solute carrier family 44 member 5	0.00223882
	AOX1	aldehyde oxidase 1	0.00230335
	DGKA	diacylglycerol kinase alpha	0.00230335
	TGFB1I1	transforming growth factor beta 1 induced transcript 1	0.00231094
	LINC02600	long intergenic non-protein coding RNA 2600	0.00233956
	C6orf132	chromosome 6 open reading frame 132	0.00238342
	MICAL2	microtubule associated monooxygenase, calponin and LIM domain containing 2	0.00246182
	ACSS2	acyl-CoA synthetase short chain family member 2	0.00272063
	SOWAHB	sosondowah ankyrin repeat domain family member B	0.00287528
	CYP1A1	cytochrome P450 family 1 subfamily A member 1	0.00288721
	AKAP6	A-kinase anchoring protein 6	0.00301825
	DSC3	desmocollin 3	0.00301825
	TCN2	transcobalamin 2	0.00313564
	LOXL2	lysyl oxidase like 2	0.00313752
	PIK3IP1	phosphoinositide-3-kinase interacting protein 1	0.00313752
	CFAP57	cilia and flagella associated protein 57	0.00318282
	MMP20	matrix metallopeptidase 20	0.00347054
	MAPK13	mitogen-activated protein kinase 13	0.00351876
	INPP5J	inositol polyphosphate-5-phosphatase J	0.00351876
	SLC25A45	solute carrier family 25 member 45	0.00363165
	HAVCR1	hepatitis A virus cellular receptor 1	0.00386118
	CRYBG2	crystallin beta-gamma domain containing 2	0.00388377
	SLC2A3	solute carrier family 2 member 3	0.00388377
	ERP27	endoplasmic reticulum protein 27	0.00388377
	KLF11	Kruppel like factor 11	0.00393466
	BIK	BCL2 interacting killer	0.00432912
	DUSP8	dual specificity phosphatase 8	0.00440979
	PPM1L	protein phosphatase, Mg2+/Mn2+ dependent 1L	0.00446523
	PTPRJ	protein tyrosine phosphatase receptor type J	0.00446523
	CCND2	cyclin D2	0.00446523
	SULT1E1	sulfotransferase family 1E member 1	0.00466719
	IL21R	interleukin 21 receptor	0.00485875
	NABP1	nucleic acid binding protein 1	0.00513274
	NECTIN4	nectin cell adhesion molecule 4	0.0051444
	UNC93A	unc-93 homolog A	0.00517642
	CREB5	cAMP responsive element binding protein 5	0.00518949
			0.00547601
	SLC28A1	solute carrier family 28 member 1	0.00559137
	FMNL1	formin like 1	0.00559137
	LMCD1	LIM and cysteine rich domains 1	0.0056068
	TGM2	transglutaminase 2	0.0056068
	SLC1A7	solute carrier family 1 member 7	0.00587455
	KLHDC7A	kelch domain containing 7A	0.00598904
	BTG2	BTG anti-proliferation factor 2	0.00598904
	GLIS3	GLIS family zinc finger 3	0.00598904
	KCNK12	potassium two pore domain channel subfamily K member 12	0.00620745
	PHF21A	PHD finger protein 21A	0.00623947
	PPP2R5B	protein phosphatase 2 regulatory subunit B'beta	0.00633508
			0.00636508
	SFRP4	secreted frizzled related protein 4	0.00649434
	LNC-LBCS	lncRNA bladder and prostate cancer suppressor, hnRNPK interacting	0.00671379
	SLCO2B1	solute carrier organic anion transporter family member 2B1	0.00673151
	SYNGR3	synaptogyrin 3	0.00696138
	LDLRAD4	low density lipoprotein receptor class A domain containing 4	0.00706865
	TACC2	transforming acidic coiled-coil containing protein 2	0.00734904
	CFAP221	cilia and flagella associated protein 221	0.00748933
	APBB1	amyloid beta precursor protein binding family B member 1	0.00763274
	TNFRSF19	TNF receptor superfamily member 19	0.00769311
	IL18	interleukin 18	0.00775183
	LINC02615	long intergenic non-protein coding RNA 2615	0.00782413
	SLC44A3	solute carrier family 44 member 3	0.00825054
			0.00837237
			0.00855315
	KIF3C	kinesin family member 3C	0.00856783
	ATOH8	atonal bHLH transcription factor 8	0.0086371
	GPX8	glutathione peroxidase 8 (putative)	0.0086371
	HDAC9	histone deacetylase 9	0.0086371
	CPT1A	carnitine palmitoyltransferase 1A	0.0086371
	OPTN	optineurin	0.00889744
	CGN	cingulin	0.0089762
	REEP6	receptor accessory protein 6	0.0090049
	TMEM51	transmembrane protein 51	0.00907639
	MFAP3L	microfibril associated protein 3 like	0.00909289
	CHROMR	cholesterol induced regulator of metabolism RNA	0.00923396
	CRABP2	cellular retinoic acid binding protein 2	0.00947466
	CCDC30	coiled-coil domain containing 30	0.0095862
	PIK3R3	phosphoinositide-3-kinase regulatory subunit 3	0.0095862
	SLC34A2	solute carrier family 34 member 2	0.00960444
	GLCCI1	glucocorticoid induced 1	0.00960444
	TMEM37	transmembrane protein 37	0.00983493
	PCDHB13	protocadherin beta 13	0.00993646
	CREB3L1	cAMP responsive element binding protein 3 like 1	0.00993646
	LINC01814	long intergenic non-protein coding RNA 1814	0.0100606
	HRC	histidine rich calcium binding protein	0.010254
	YPEL2	yippee like 2	0.0102616
	CNTNAP2	contactin associated protein 2	0.0103388
	ZC3H6	zinc finger CCCH-type containing 6	0.0104131
	FLRT3	fibronectin leucine rich transmembrane protein 3	0.0108236
	FADS6	fatty acid desaturase 6	0.0108623
	PGM2L1	phosphoglucomutase 2 like 1	0.0108814
	RRAS	RAS related	0.0110047
	SLC25A21-AS1	SLC25A21 antisense RNA 1	0.0110593
	ARL4C	ADP ribosylation factor like GTPase 4C	0.0110871
	MYH15	myosin heavy chain 15	0.011701
	PLB1	phospholipase B1	0.0121621
	FAM110B	family with sequence similarity 110 member B	0.0122782
	STXBP1	syntaxin binding protein 1	0.0123507
	RGS5	regulator of G protein signaling 5	0.0123824
	PRSS8	serine protease 8	0.0123824
	S100A10	S100 calcium binding protein A10	0.0124996
	SYTL2	synaptotagmin like 2	0.0130704
	ITIH5	inter-alpha-trypsin inhibitor heavy chain 5	0.0134202
	KRT7	keratin 7	0.0135013
	AQP7	aquaporin 7	0.0136521
	AQP6	aquaporin 6	0.0138053
	SPEG	striated muscle enriched protein kinase	0.0138332
			0.0139447
			0.0144959
	RESF1	retroelement silencing factor 1	0.0148911
	MR1	major histocompatibility complex, class I-related	0.0151534
	DARS-AS1	DARS antisense RNA 1	0.015532
	TANC1	tetratricopeptide repeat, ankyrin repeat and coiled-coil containing 1	0.015561
	RASSF8	Ras association domain family member 8	0.0159084
	IGDCC4	immunoglobulin superfamily DCC subclass member 4	0.0159084
	GSN-AS1	GSN antisense RNA 1	0.0160569
	GASAL1	growth arrest associated lncRNA 1	0.0160873
	PCOLCE	procollagen C-endopeptidase enhancer	0.0164189
	LARP6	La ribonucleoprotein 6, translational regulator	0.0164827
	UROC1	urocanate hydratase 1	0.0165636
	PHYHIP	phytanoyl-CoA 2-hydroxylase interacting protein	0.0167008
	AGPAT2	1-acylglycerol-3-phosphate O-acyltransferase 2	0.0167008
	SYNGAP1	synaptic Ras GTPase activating protein 1	0.0169118
	SKAP2	src kinase associated phosphoprotein 2	0.0169751
	MTTP	microsomal triglyceride transfer protein	0.0171609
	NDRG1	N-myc downstream regulated 1	0.0177894
	KRT41P	keratin 41 pseudogene	0.017795
	CYP4F2	cytochrome P450 family 4 subfamily F member 2	0.0179293
	GPC1	glypican 1	0.0179421
	PBLD	phenazine biosynthesis like protein domain containing	0.0181588
	MUC19	mucin 19, oligomeric	0.0184123
	DDR1	discoidin domain receptor tyrosine kinase 1	0.0184139
	KCNH3	potassium voltage-gated channel subfamily H member 3	0.0185621
	TMEM150B	transmembrane protein 150B	0.0185621
	YPEL5	yippee like 5	0.0185847
			0.0189777
	ZFHX4	zinc finger homeobox 4	0.0192492
			0.019518
	TMPRSS2	transmembrane serine protease 2	0.0196692
	RNF144A-AS1	RNF144A antisense RNA 1	0.0201773
	PLEKHA2	pleckstrin homology domain containing A2	0.0202172
	PAX6	paired box 6	0.0202433
	SSTR3	somatostatin receptor 3	0.0202433
	NBPF14	NBPF member 14	0.0202719
	P2RY8	P2Y receptor family member 8	0.0202719
	NBEAL1	neurobeachin like 1	0.020792
	SLC4A8	solute carrier family 4 member 8	0.0222722
	ANKRD20A5P	ankyrin repeat domain 20 family member A5, pseudogene	0.0222722
	TSPAN15	tetraspanin 15	0.0224242
	GABARAPL1	GABA type A receptor associated protein like 1	0.0224633
	PPP4R1L	protein phosphatase 4 regulatory subunit 1 like (pseudogene)	0.0225507
	SLC25A35	solute carrier family 25 member 35	0.0227726
	LINC01517	long intergenic non-protein coding RNA 1517	0.0228914
	ZDBF2	zinc finger DBF-type containing 2	0.0231298
	TRIM2	tripartite motif containing 2	0.0231298
			0.0234527
	ZNF852	zinc finger protein 852	0.0237479
	KCNJ16	potassium inwardly rectifying channel subfamily J member 16	0.0239516
	PPP1R3C	protein phosphatase 1 regulatory subunit 3C	0.0241626
	GABBR1	gamma-aminobutyric acid type B receptor subunit 1	0.0246182
	TRPV3	transient receptor potential cation channel subfamily V member 3	0.0248422
	ANXA1	annexin A1	0.0248772
	CCDC191	coiled-coil domain containing 191	0.0250079
	SOX6	SRY-box transcription factor 6	0.0250713
	TMEM150C	transmembrane protein 150C	0.025141
	LINC01622	long intergenic non-protein coding RNA 1622	0.0253632
	LINC00299	long intergenic non-protein coding RNA 299	0.0258761
	PTPN21	protein tyrosine phosphatase non-receptor type 21	0.0259813
	RHBDD2	rhomboid domain containing 2	0.0266275
			0.0266726
	NAV3	neuron navigator 3	0.0273167
	IFI6	interferon alpha inducible protein 6	0.0278856
	GAL3ST1	galactose-3-O-sulfotransferase 1	0.0282105
	ZBTB20	zinc finger and BTB domain containing 20	0.0284227
	UNC13C	unc-13 homolog C	0.0285097
	SKIL	SKI like proto-oncogene	0.0285358
	OSBP2	oxysterol binding protein 2	0.028811
	PDGFB	platelet derived growth factor subunit B	0.0288767
	NOS2	nitric oxide synthase 2	0.029437
	CYP24A1	cytochrome P450 family 24 subfamily A member 1	0.029437
	DIAPH2	diaphanous related formin 2	0.0303525
	CCDC18-AS1	CCDC18 antisense RNA 1	0.0306657
	IP6K3	inositol hexakisphosphate kinase 3	0.0307222
	COMP	cartilage oligomeric matrix protein	0.0307222
	JAKMIP2	janus kinase and microtubule interacting protein 2	0.0317039
			0.0319526
	F5	coagulation factor V	0.0319557
	PTMS	parathymosin	0.032225
	NPNT	nephronectin	0.032757
	SORCS2	sortilin related VPS10 domain containing receptor 2	0.032876
	SLC39A4	solute carrier family 39 member 4	0.0329312
	ACHE	acetylcholinesterase (Cartwright blood group)	0.0329478
	MROCKI	MARCKS cis regulating lncRNA promoter of cytokines and inflammation	0.0331036
	PCSK5	proprotein convertase subtilisin/kexin type 5	0.0334105
	MOSPD1	motile sperm domain containing 1	0.0336372
	CLDN6	claudin 6	0.0337367
	TLR6	toll like receptor 6	0.0341998
			0.0346252
	LMTK3	lemur tyrosine kinase 3	0.0346252
	IRS1	insulin receptor substrate 1	0.0346524
	FOSL2	FOS like 2, AP-1 transcription factor subunit	0.0348336
	CTSE	cathepsin E	0.0350436
	PMFBP1	polyamine modulated factor 1 binding protein 1	0.0351025
	PLP1	proteolipid protein 1	0.0356805
	GPR155	G protein-coupled receptor 155	0.0357056
	NMNAT3	nicotinamide nucleotide adenylyltransferase 3	0.0357956
	KCNMB4	potassium calcium-activated channel subfamily M regulatory beta subunit 4	0.0364603
	TMEM51-AS1	TMEM51 antisense RNA 1	0.0365004
	MYLIP	myosin regulatory light chain interacting protein	0.0366484
	CAPN3	calpain 3	0.0370072
	PRF1	perforin 1	0.0377202
	COL6A1	collagen type VI alpha 1 chain	0.0381652
	ABCA10	ATP binding cassette subfamily A member 10	0.0385384
	LPIN1	lipin 1	0.0404542
	PLG	plasminogen	0.0404542
	IFITM1	interferon induced transmembrane protein 1	0.0404542
	SMAD7	SMAD family member 7	0.0404542
	VSIR	V-set immunoregulatory receptor	0.0405155
	LINC02580	long intergenic non-protein coding RNA 2580	0.0407193
	ITGB3	integrin subunit beta 3	0.0408091
	NFE2L3	nuclear factor, erythroid 2 like 3	0.0415941
	ZBTB4	zinc finger and BTB domain containing 4	0.0415941
	KLK6	kallikrein related peptidase 6	0.0415941
	REPS2	RALBP1 associated Eps domain containing 2	0.0421209
	ADAMTSL4	ADAMTS like 4	0.0431706
	BTBD19	BTB domain containing 19	0.0432892
	ERG28	ergosterol biosynthesis 28 homolog	0.0432892
	SCN8A	sodium voltage-gated channel alpha subunit 8	0.0434881
	GBA	glucosylceramidase beta	0.0435452
	PCED1B	PC-esterase domain containing 1B	0.0437801
	H3C7	H3 clustered histone 7	0.0440397
	NEURL1B	neuralized E3 ubiquitin protein ligase 1B	0.0447129
	LINC02532	long intergenic non-protein coding RNA 2532	0.0450755
	LINC00907	long intergenic non-protein coding RNA 907	0.0457828
	VTN	vitronectin	0.0458415
	ATP6AP1L	ATPase H+ transporting accessory protein 1 like	0.0459898
	TRANK1	tetratricopeptide repeat and ankyrin repeat containing 1	0.046742
	PITPNM3	PITPNM family member 3	0.0468414
	KRT17	keratin 17	0.0468414
	TMEM9B-AS1	TMEM9B antisense RNA 1	0.0468513
	FSTL4	follistatin like 4	0.0473527
	DYNC2H1	dynein cytoplasmic 2 heavy chain 1	0.047983
	CAPN2	calpain 2	0.0479992
	HIVEP2	HIVEP zinc finger 2	0.0479992
	MELTF	melanotransferrin	0.0486826
	IKZF3	IKAROS family zinc finger 3	0.0486927
	LIMS2	LIM zinc finger domain containing 2	0.0489312
	PCK1	phosphoenolpyruvate carboxykinase 1	0.0492122
	KMT5C	lysine methyltransferase 5C	0.0497165
	ICA1L	islet cell autoantigen 1 like	0.0497824

### Sheet: Downregulated 2 controls (2)
Downregulated in Foxa1/2 -/- HepG2 cells compared to HepG2 (control) cells
	Gene Symbol	Gene Name	p-value
	MT1G	metallothionein 1G	1.32395e-12
	AKR1B10	aldo-keto reductase family 1 member B10	5.15758e-12
	MT1E	metallothionein 1E	7.50893e-11
	AKR1C1	aldo-keto reductase family 1 member C1	2.13051e-09
	MGAT5	alpha-1,6-mannosylglycoprotein 6-beta-N-acetylglucosaminyltransferase	2.17432e-09
	CPED1	cadherin like and PC-esterase domain containing 1	1.23891e-08
	PANX2	pannexin 2	4.60762e-08
	AKR1C2	aldo-keto reductase family 1 member C2	3.40968e-07
	DUSP7	dual specificity phosphatase 7	9.33931e-07
	KLF15	Kruppel like factor 15	9.65092e-07
	ACADSB	acyl-CoA dehydrogenase short/branched chain	2.70577e-06
	LMAN1	lectin, mannose binding 1	3.10576e-06
	PPARGC1A	PPARG coactivator 1 alpha	5.69681e-06
			7.74692e-06
	AKR1B15	aldo-keto reductase family 1 member B15	1.49334e-05
	SLC22A31	solute carrier family 22 member 31	2.67338e-05
	TBC1D4	TBC1 domain family member 4	3.2576e-05
	C2CD2	C2 calcium dependent domain containing 2	3.5895e-05
	CGNL1	cingulin like 1	5.31777e-05
	SLC6A14	solute carrier family 6 member 14	5.31777e-05
	RNVU1-31	RNA, variant U1 small nuclear 31	6.62348e-05
	LYZ	lysozyme	6.87906e-05
	GMDS	GDP-mannose 4,6-dehydratase	9.69416e-05
	ALB	albumin	0.000107121
	FASTKD5	FAST kinase domains 5	0.000146921
	FTL	ferritin light chain	0.000148215
	TUB	TUB bipartite transcription factor	0.000157253
	SAPCD2	suppressor APC domain containing 2	0.000191454
	COL26A1	collagen type XXVI alpha 1 chain	0.000196893
	IRX3	iroquois homeobox 3	0.000208757
	DLK1	delta like non-canonical Notch ligand 1	0.000282237
	HS3ST3B1	heparan sulfate-glucosamine 3-sulfotransferase 3B1	0.000302803
	MTCO1P12	MT-CO1 pseudogene 12	0.000315619
	CTNNBIP1	catenin beta interacting protein 1	0.000321475
	FGFR1	fibroblast growth factor receptor 1	0.00032457
	PPP2R2C	protein phosphatase 2 regulatory subunit Bgamma	0.000350814
	SSR2	signal sequence receptor subunit 2	0.000408954
	PTGFRN	prostaglandin F2 receptor inhibitor	0.000460333
	FTLP3	ferritin light chain pseudogene 3	0.000522268
	ALDH6A1	aldehyde dehydrogenase 6 family member A1	0.00054567
	PSMG1	proteasome assembly chaperone 1	0.000611232
	SNORA74A	small nucleolar RNA, H/ACA box 74A	0.000615737
	TMEM230	transmembrane protein 230	0.00062816
	ELL2	elongation factor for RNA polymerase II 2	0.000722362
	ACSL4	acyl-CoA synthetase long chain family member 4	0.000729536
	AIF1L	allograft inflammatory factor 1 like	0.000845382
	UGT2B10	UDP glucuronosyltransferase family 2 member B10	0.000847501
	STMN3	stathmin 3	0.000847501
	RPS6KA3	ribosomal protein S6 kinase A3	0.000941641
	OAF	out at first homolog	0.000966831
	CPNE3	copine 3	0.00105415
	MAL2	mal, T cell differentiation protein 2 (gene/pseudogene)	0.00117424
	PTPRN2	protein tyrosine phosphatase receptor type N2	0.00123963
	MESD	mesoderm development LRP chaperone	0.00131416
	ADAMTS4	ADAM metallopeptidase with thrombospondin type 1 motif 4	0.00135367
	C20orf27	chromosome 20 open reading frame 27	0.0014453
	PEG10	paternally expressed 10	0.00148802
	SH3GL1	SH3 domain containing GRB2 like 1, endophilin A2	0.00150733
	IL6R	interleukin 6 receptor	0.00151097
	HOXD1	homeobox D1	0.00164171
	CCT8	chaperonin containing TCP1 subunit 8	0.00165113
	MT2A	metallothionein 2A	0.00165537
	NLE1	notchless homolog 1	0.00169153
	SELENOP	selenoprotein P	0.0017561
	FCHO1	FCH and mu domain containing endocytic adaptor 1	0.00178125
	AKR1B10P1	aldo-keto reductase family 1 member B10 pseudogene 1	0.00181447
	MPC1	mitochondrial pyruvate carrier 1	0.00190578
	ZCCHC24	zinc finger CCHC-type containing 24	0.00192825
	PLEKHA8	pleckstrin homology domain containing A8	0.00212975
	MT1F	metallothionein 1F	0.00216366
	BRI3BP	BRI3 binding protein	0.00225195
	SLC17A9	solute carrier family 17 member 9	0.00228731
	SELENBP1	selenium binding protein 1	0.00231094
	CLUH	clustered mitochondria homolog	0.00238342
	SNRPF	small nuclear ribonucleoprotein polypeptide F	0.00260821
	PPARGC1B	PPARG coactivator 1 beta	0.00261006
	BICD2	BICD cargo adaptor 2	0.00283377
	GYG2	glycogenin 2	0.00297068
	UGDH	UDP-glucose 6-dehydrogenase	0.00301825
	SNORD17	small nucleolar RNA, C/D box 17	0.00307811
	SLC19A1	solute carrier family 19 member 1	0.00307811
	RRP1B	ribosomal RNA processing 1B	0.00311003
	MAPK12	mitogen-activated protein kinase 12	0.00321329
	TESC	tescalcin	0.00347054
	NPTN	neuroplastin	0.00347054
	NUS1	NUS1 dehydrodolichyl diphosphate synthase subunit	0.00347653
	RRP1	ribosomal RNA processing 1	0.00348054
	PIP5K1B	phosphatidylinositol-4-phosphate 5-kinase type 1 beta	0.00352174
	MT2P1	metallothionein 2 pseudogene 1	0.00355947
	CRYBG1	crystallin beta-gamma domain containing 1	0.0037816
	ATP6V0E2	ATPase H+ transporting V0 subunit e2	0.00393439
	ARF1	ADP ribosylation factor 1	0.00415837
	GINS1	GINS complex subunit 1	0.00439057
	SNORD3A	small nucleolar RNA, C/D box 3A	0.00466483
	PALMD	palmdelphin	0.00501703
	NRARP	NOTCH regulated ankyrin repeat protein	0.00587455
	GCDH	glutaryl-CoA dehydrogenase	0.00590761
	PIK3CB	phosphatidylinositol-4,5-bisphosphate 3-kinase catalytic subunit beta	0.00614102
	CTXND1	cortexin domain containing 1	0.00638149
	KLHL21	kelch like family member 21	0.00667259
	FERMT1	fermitin family member 1	0.00667259
	RASL10B	RAS like family 10 member B	0.00671379
	RNF144B	ring finger protein 144B	0.0067818
	NQO1	NAD(P)H quinone dehydrogenase 1	0.00707638
	MX2	MX dynamin like GTPase 2	0.00767369
	ITIH2	inter-alpha-trypsin inhibitor heavy chain 2	0.00815417
	CDC6	cell division cycle 6	0.00853087
	AASS	aminoadipate-semialdehyde synthase	0.0088716
	RBMS1	RNA binding motif single stranded interacting protein 1	0.0089762
	TRAP1	TNF receptor associated protein 1	0.0089762
	UGT2B27P	UDP glucuronosyltransferase family 2 member B27, pseudogene	0.00945637
	SNX5	sorting nexin 5	0.00951055
	GPAT3	glycerol-3-phosphate acyltransferase 3	0.00960816
	BHMT2	betaine--homocysteine S-methyltransferase 2	0.00993646
	TWNK	twinkle mtDNA helicase	0.0106161
	AURKA	aurora kinase A	0.0107284
	PRIMA1	proline rich membrane anchor 1	0.0107867
	SLC25A10	solute carrier family 25 member 10	0.0108018
	P2RY6	pyrimidinergic receptor P2Y6	0.0108088
	KCNAB2	potassium voltage-gated channel subfamily A regulatory beta subunit 2	0.0121882
	CCDC86	coiled-coil domain containing 86	0.0123824
	HMGA1	high mobility group AT-hook 1	0.0125594
	EIF4B	eukaryotic translation initiation factor 4B	0.0126373
	GLUD2	glutamate dehydrogenase 2	0.012737
	NCAPG2	non-SMC condensin II complex subunit G2	0.012845
			0.0130697
	XKR8	XK related 8	0.0130742
	EDEM3	ER degradation enhancing alpha-mannosidase like protein 3	0.013574
	COLGALT2	collagen beta(1-O)galactosyltransferase 2	0.0138332
	ORC1	origin recognition complex subunit 1	0.0141136
	BTBD3	BTB domain containing 3	0.0141136
	SKP2	S-phase kinase associated protein 2	0.0141367
	CCDC85C	coiled-coil domain containing 85C	0.0145497
	LRG1	leucine rich alpha-2-glycoprotein 1	0.014721
			0.0162498
	SPP1	secreted phosphoprotein 1	0.0165029
	SLC19A2	solute carrier family 19 member 2	0.0167008
	HNRNPF	heterogeneous nuclear ribonucleoprotein F	0.0167008
	DBT	dihydrolipoamide branched chain transacylase E2	0.0179421
	ERMP1	endoplasmic reticulum metallopeptidase 1	0.0184826
	UBE2V2	ubiquitin conjugating enzyme E2 V2	0.018494
	B4GALNT3	beta-1,4-N-acetyl-galactosaminyltransferase 3	0.0188658
	ANKRD13B	ankyrin repeat domain 13B	0.0192057
	DEPP1	DEPP1 autophagy regulator	0.0197953
	DHX33	DEAH-box helicase 33	0.0198641
	SDF2L1	stromal cell derived factor 2 like 1	0.0201054
	HS3ST5	heparan sulfate-glucosamine 3-sulfotransferase 5	0.0202433
	SLC5A11	solute carrier family 5 member 11	0.0202433
	PDXK	pyridoxal kinase	0.0205292
	SUCLG2	succinate-CoA ligase GDP-forming subunit beta	0.02072
	XPO6	exportin 6	0.02072
	FXN	frataxin	0.0210713
	KIF20A	kinesin family member 20A	0.0211744
	TIMM8A	translocase of inner mitochondrial membrane 8A	0.0224191
	THAP12	THAP domain containing 12	0.0233489
	OSTC	oligosaccharyltransferase complex non-catalytic subunit	0.0236466
	TALDO1	transaldolase 1	0.023681
	ATAD3A	ATPase family AAA domain containing 3A	0.0237479
	IRS2	insulin receptor substrate 2	0.0237479
	ALDH4A1	aldehyde dehydrogenase 4 family member A1	0.0239516
	ST6GALNAC4	ST6 N-acetylgalactosaminide alpha-2,6-sialyltransferase 4	0.0239516
	KLHL14	kelch like family member 14	0.0239516
	PHGDH	phosphoglycerate dehydrogenase	0.0240278
	ING1	inhibitor of growth family member 1	0.0248422
	METAP2	methionyl aminopeptidase 2	0.025141
	IL1RN	interleukin 1 receptor antagonist	0.0254856
	MRPL44	mitochondrial ribosomal protein L44	0.0257423
	GPX2	glutathione peroxidase 2	0.0258761
	AMMECR1	AMMECR nuclear protein 1	0.0258879
	B4GAT1	beta-1,4-glucuronyltransferase 1	0.0262331
	RABGGTB	Rab geranylgeranyltransferase subunit beta	0.0263589
	HOXD4	homeobox D4	0.0266275
	RNU2-64P	RNA, U2 small nuclear 64, pseudogene	0.0271684
	SOX5	SRY-box transcription factor 5	0.0272015
	COQ8A	coenzyme Q8A	0.0278856
	MSRB1	methionine sulfoxide reductase B1	0.0282105
	SNHG4	small nucleolar RNA host gene 4	0.0282258
	RPS12	ribosomal protein S12	0.0290977
	TMEM52	transmembrane protein 52	0.029437
	CPLX2	complexin 2	0.029437
	ALG2	ALG2 alpha-1,3/1,6-mannosyltransferase	0.0303525
	MRPL37	mitochondrial ribosomal protein L37	0.0308038
	SSTR5	somatostatin receptor 5	0.0311515
	SPR	sepiapterin reductase	0.031766
	CBX1	chromobox 1	0.0319526
	TJP3	tight junction protein 3	0.0331036
	ATP5MC1	ATP synthase membrane subunit c locus 1	0.0332869
	SNHG5	small nucleolar RNA host gene 5	0.0335909
	ASPHD1	aspartate beta-hydroxylase domain containing 1	0.0336738
	RBP4	retinol binding protein 4	0.033944
	SH2D4A	SH2 domain containing 4A	0.0341998
	HNRNPA2B1	heterogeneous nuclear ribonucleoprotein A2/B1	0.0343093
	TPST2	tyrosylprotein sulfotransferase 2	0.0345842
	IPO11	importin 11	0.0346033
	MIR3648-1	microRNA 3648-1	0.0348336
	TTC39B	tetratricopeptide repeat domain 39B	0.0349722
	PABPC4	poly(A) binding protein cytoplasmic 4	0.0352102
	RNGTT	RNA guanylyltransferase and 5'-phosphatase	0.0353523
	ARCN1	archain 1	0.0356805
			0.0357056
	MGAT4A	alpha-1,3-mannosyl-glycoprotein 4-beta-N-acetylglucosaminyltransferase A	0.0360219
	C6orf62	chromosome 6 open reading frame 62	0.0362435
	RIN1	Ras and Rab interactor 1	0.0377202
	FAM98A	family with sequence similarity 98 member A	0.0378486
	LRRC59	leucine rich repeat containing 59	0.0381652
	GLUD1	glutamate dehydrogenase 1	0.0383348
	SLC25A22	solute carrier family 25 member 22	0.0385384
	DANCR	differentiation antagonizing non-protein coding RNA	0.0387246
	SULT2A1	sulfotransferase family 2A member 1	0.0387246
	PLEKHG3	pleckstrin homology and RhoGEF domain containing G3	0.0405252
	ZW10	zw10 kinetochore protein	0.0407193
	NCLN	nicalin	0.0408091
	HSPE1	heat shock protein family E (Hsp10) member 1	0.040911
	PPM1F	protein phosphatase, Mg2+/Mn2+ dependent 1F	0.0415941
	MMS22L	MMS22 like, DNA repair protein	0.0421209
	PTGR1	prostaglandin reductase 1	0.0427733
	NCS1	neuronal calcium sensor 1	0.0435452
	THBS1	thrombospondin 1	0.0435452
	MCCC2	methylcrotonoyl-CoA carboxylase 2	0.0438133
	MRPL3	mitochondrial ribosomal protein L3	0.0439492
	TBX2	T-box transcription factor 2	0.0447129
	MMP15	matrix metallopeptidase 15	0.045146
	ACAT1	acetyl-CoA acetyltransferase 1	0.0461253
	LIN28B	lin-28 homolog B	0.046455
	TRIM25	tripartite motif containing 25	0.0466533
	MAPKAP1	MAPK associated protein 1	0.0467367
	MTATP6P1	MT-ATP6 pseudogene 1	0.0468832
	POLD1	DNA polymerase delta 1, catalytic subunit	0.0472648
	SSRP1	structure specific recognition protein 1	0.047655
	ARHGEF1	Rho guanine nucleotide exchange factor 1	0.0484458
	NPM1	nucleophosmin 1	0.0485391
	SRP68	signal recognition particle 68	0.0489541
	SLC30A7	solute carrier family 30 member 7	0.0493614
	NFKBIZ	NFKB inhibitor zeta	0.0493614
	DNAJC9	DnaJ heat shock protein family (Hsp40) member C9	0.0497824
