## Supplemental File 3 for "FOXA1/2 depletion drives global reprogramming of differentiation state and metabolism in a human liver cell line and inhibits differentiation of human stem cell-derived hepatic progenitor cells"

### Sheet: Biological Process
		shFoxa1/2 (-/-) compared to HepG2
		BIOLOGICAL PROCESS
			# Genes	More/Less Expected	Adjusted P Value
		keratinization	12	+	0.00911
		multicellular organismal process	280	+	3.69e-05
		keratinocyte differentiation	15	+	0.0119
		animal organ development	138	+	0.0454
		anatomical structure development	230	+	0.0031
		developmental process	249	+	0.00176
		system development	189	+	0.0108
		multicellular organism development	213	+	0.00762
		epidermal cell differentiation	16	+	0.0483
		tissue development	90	+	0.0031
		cell differentiation	157	+	0.0167
		cellular developmental process	160	+	0.0206
		cellular process	532	+	0.0194
		retinoid metabolic process	15	+	0.00494
		diterpenoid metabolic process	16	+	0.00294
		terpenoid metabolic process	16	+	0.00572
		isoprenoid metabolic process	17	+	0.0101
		cellular lipid metabolic process	67	+	0.00197
		lipid metabolic process	78	+	0.00213
		cholesterol homeostasis	14	+	0.0108
		sterol homeostasis	14	+	0.0119
		lipid homeostasis	19	+	0.007
		chemical homeostasis	74	+	0.000249
		homeostatic process	99	+	0.000386
		regulation of biological quality	215	+	7.81e-07
		primary alcohol metabolic process	11	+	0.0484
		positive regulation of endothelial cell migration	15	+	0.011
		positive regulation of epithelial cell migration	17	+	0.0306
		positive regulation of multicellular organismal process	89	+	0.0194
		regulation of multicellular organismal process	154	+	0.00172
		regulation of localization	136	+	0.0167
		cellular hormone metabolic process	15	+	0.0169
		hormone metabolic process	23	+	0.00184
		regulation of hormone levels	38	+	0.0124
		regulation of lipid transport	14	+	0.0314
		regulation of transport	94	+	0.0314
		response to glucocorticoid	15	+	0.0483
		response to chemical	191	+	0.00227
		response to stimulus	322	+	0.00477
		extracellular matrix organization	31	+	0.00193
		extracellular structure organization	31	+	0.00221
		lipid transport	26	+	0.0235
		lipid localization	27	+	0.0417
		response to metal ion	29	+	0.0258
		response to inorganic substance	39	+	0.017
		organic anion transport	35	+	0.0161
		anion transport	40	+	0.0166
		ion transport	72	+	0.017
		glycerolipid metabolic process	31	+	0.0448
		negative regulation of cell population proliferation	47	+	0.00939
		secretion by cell	61	+	0.0169
		export from cell	63	+	0.0168
		secretion	65	+	0.0165
		system process	73	+	0.0192
		organelle organization	95	-	0.03
		RNA processing	15	-	0.0212
		RNA metabolic process	36	-	0.00969
		nucleic acid metabolic process	49	-	0.00071
		nucleobase-containing compound metabolic process	73	-	0.012
		protein modification by small protein conjugation or removal	14	-	0.00307
		mRNA metabolic process	10	-	0.0185

### Sheet: Molecular Function
	shFoxa1/2 (-/-) compared to HepG2
	MOLECULAR FUNCTION
		# Genes	More/Less Expected	Adjusted P Value
	growth factor binding	16	+	0.0341
	calcium ion binding	46	+	0.0275
	transmembrane transporter activity	60	+	0.0264
	transporter activity	69	+	0.0192
	DNA binding	53	-	0.0259
	nucleic acid binding	96	-	0.000311
	heterocyclic compound binding	176	-	0.0392
	catalytic activity, acting on RNA	2	-	0.0239

### Sheet: Cellular Component
	shFoxa1/2 (-/-) compared to HepG2
	CELLULAR COMPONENT
		# Genes	More/Less Expected	Adjusted P Value
	collagen-containing extracellular matrix	40	+	3.62e-07
	extracellular matrix	48	+	7e-08
	extracellular region	183	+	0.000358
	endoplasmic reticulum lumen	28	+	0.00352
	cytoplasm	462	+	0.0283
	endomembrane system	217	+	0.00115
	apical plasma membrane	25	+	0.0208
	apical part of cell	28	+	0.0288
	plasma membrane region	69	+	0.000771
	membrane	367	+	0.00159
	plasma membrane	238	+	2.56e-08
	cell periphery	240	+	4.7e-08
	adherens junction	43	+	0.00649
	anchoring junction	44	+	0.00541
	cell junction	87	+	0.00011
	integral component of plasma membrane	78	+	0.000825
	intrinsic component of plasma membrane	81	+	0.000761
	intrinsic component of membrane	221	+	0.00116
	integral component of membrane	215	+	0.00187
	secretory granule	49	+	0.0207
	secretory vesicle	56	+	0.0206
	vesicle	188	+	0.000728
	extracellular exosome	113	+	0.00698
	extracellular vesicle	116	+	0.00349
	extracellular organelle	116	+	0.00331
	extracellular space	157	+	0.000128
	plasma membrane bounded cell projection	107	+	0.0169
	cell projection	111	+	0.0139
	nucleoplasm	120	-	0.0129
	nuclear lumen	145	-	0.0423
	nucleus	223	-	0.00111
	catalytic complex	29	-	0.00334
